# Balancing selection of the Intracellular Pathogen Response in natural *Caenorhabditis elegans* populations

**DOI:** 10.1101/579151

**Authors:** Lisa van Sluijs, Kobus J. Bosman, Frederik Pankok, Tatiana Blokhina, Jop I. H. A. Wilten, Joost A. G. Riksen, Basten L. Snoek, Gorben P. Pijlman, Jan E. Kammenga, Mark G. Sterken

## Abstract

Genetic variation in host populations may lead to differential viral susceptibilities. Here, we investigate the role of natural genetic variation in the Intracellular Pathogen Response (IPR), an important antiviral pathway in the model organism *Caenorhabditis elegans* against Orsay virus (OrV). The IPR involves transcriptional activity of 80 genes including the *pals-*genes. We examine the genetic variation in the *pals*-family for traces of selection and explore the molecular and phenotypic effects of having distinct *pals*-gene alleles. Genetic analysis of 330 global *C. elegans* strains reveals that genetic diversity within the IPR-related *pals*-genes can be categorized in a few haplotypes worldwide. Importantly, two key IPR regulators, *pals-22* and *pals-25*, are in a genomic region carrying signatures of balancing selection, suggesting that different evolutionary strategies exist in IPR regulation. We infected eleven *C. elegans* strains that represent three distinct *pals-22 pals-25* haplotypes with Orsay virus to determine their susceptibility. For two of these strains, N2 and CB4856, the transcriptional response to infection was also measured. The results indicate that *pals-22 pals-25* haplotype shapes the defense against OrV and host genetic variation can result in constitutive activation of IPR genes. Our work presents evidence for balancing genetic selection of immunity genes in *C. elegans* and provides a novel perspective on the functional diversity that can develop within a main antiviral response in natural host populations.
