## Supplementary table S1 for "Balancing selection of the Intracellular Pathogen Response in natural *Caenorhabditis elegans* populations"

### Sheet: OrV infection involved genes
Rownumber	Gene	Common_name	Paper	Type of evidence	Function
1	F26F2.3		Chen BMC genomics 2017	RNA-seq in N2
2	F26F2.4		Chen BMC genomics 2017	RNA-seq in N2
3	F42C5.3		Chen BMC genomics 2017	RNA-seq in N2
4	F22G12.1		Chen BMC genomics 2017	RNA-seq in N2
5	T26F2.3	eol-1	Chen BMC genomics 2017	RNA-seq in N2
6	C17H1.6		Chen BMC genomics 2017	RNA-seq in N2
7	F26F2.13		Chen BMC genomics 2017	RNA-seq in N2
8	C43D7.4		Chen BMC genomics 2017	RNA-seq in N2
9	C17H1.13		Chen BMC genomics 2017	RNA-seq in N2
10	F26F2.5		Chen BMC genomics 2017	RNA-seq in N2
11	B0284.4		Chen BMC genomics 2017	RNA-seq in N2
12	F26F2.1		Chen BMC genomics 2017	RNA-seq in N2
13	F57G4.11		Chen BMC genomics 2017	RNA-seq in N2
14	C17H1.7		Chen BMC genomics 2017	RNA-seq in N2
15	C43D7.5	sdz-6	Chen BMC genomics 2017	RNA-seq in N2
16	T27E7.6		Chen BMC genomics 2017	RNA-seq in N2
17	C17H1.9		Chen BMC genomics 2017	RNA-seq in N2
18	C54D10.7	dct-3	Chen BMC genomics 2017	RNA-seq in N2
19	C17H1.3		Chen BMC genomics 2017	RNA-seq in N2
20	C54D10.14		Chen BMC genomics 2017	RNA-seq in N2
21	C43D7.7		Chen BMC genomics 2017	RNA-seq in N2
22	B0507.8		Chen BMC genomics 2017	RNA-seq in N2
23	C53A5.9		Chen BMC genomics 2017	RNA-seq in N2
24	C16C4.10	math-5	Chen BMC genomics 2017	RNA-seq in N2
25	W08A12.4		Chen BMC genomics 2017	RNA-seq in N2
26	T08E11.1		Chen BMC genomics 2017	RNA-seq in N2
27	F15H10.10		Chen BMC genomics 2017	RNA-seq in N2
28	Y119D3A.1	fbxa-75	Chen BMC genomics 2017	RNA-seq in N2
29	Y75B8A.39		Chen BMC genomics 2017	RNA-seq in N2
30	Y39G8B.5		Chen BMC genomics 2017	RNA-seq in N2
31	C17H1.8		Chen BMC genomics 2017	RNA-seq in N2
32	Y105C5A.1269		Chen BMC genomics 2017	RNA-seq in N2
33	C54D10.8		Chen BMC genomics 2017	RNA-seq in N2
34	C53A5.11		Chen BMC genomics 2017	RNA-seq in N2
35	B0507.10		Chen BMC genomics 2017	RNA-seq in N2
36	Y2H9A.6		Chen BMC genomics 2017	RNA-seq in N2
37	C17H1.2		Chen BMC genomics 2017	RNA-seq in N2
38	ZK355.8		Chen BMC genomics 2017	RNA-seq in N2
39	C17H1.14		Chen BMC genomics 2017	RNA-seq in N2
40	C17H1.4		Chen BMC genomics 2017	RNA-seq in N2
41	T16A1.7	trpl-5	Chen BMC genomics 2017	RNA-seq in N2
42	B0284.2		Chen BMC genomics 2017	RNA-seq in N2
43	F42G2.4	fbxa-182	Chen BMC genomics 2017	RNA-seq in N2
44	C17H1.10		Chen BMC genomics 2017	RNA-seq in N2
45	F49H6.5		Chen BMC genomics 2017	RNA-seq in N2
46	F07E5.9		Chen BMC genomics 2017	RNA-seq in N2
47	Y105C5A.9		Chen BMC genomics 2017	RNA-seq in N2
48	Y46G5A.20		Chen BMC genomics 2017	RNA-seq in N2
49	T05A8.2		Chen BMC genomics 2017	RNA-seq in N2
50	M01G12.7		Chen BMC genomics 2017	RNA-seq in N2
51	ZC196.6	droe-8	Chen BMC genomics 2017	RNA-seq in N2
52	C16C4.11	math-6	Chen BMC genomics 2017	RNA-seq in N2
53	Y105C5A.1270		Chen BMC genomics 2017	RNA-seq in N2
54	Y39H10B.3		Chen BMC genomics 2017	RNA-seq in N2
55	C17H1.11		Chen BMC genomics 2017	RNA-seq in N2
56	Y57G11B.1		Chen BMC genomics 2017	RNA-seq in N2
57	B0507.6		Chen BMC genomics 2017	RNA-seq in N2
58	F20E11.17		Chen BMC genomics 2017	RNA-seq in N2
59	C16C4.5	math-15	Chen BMC genomics 2017	RNA-seq in N2
60	F26D11.13		Chen BMC genomics 2017	RNA-seq in N2
61	F57G4.1		Chen BMC genomics 2017	RNA-seq in N2
62	C08E3.15		Chen BMC genomics 2017	RNA-seq in N2
63	B0507.7		Chen BMC genomics 2017	RNA-seq in N2
64	F01G10.4		Chen BMC genomics 2017	RNA-seq in N2
65	C16C4.9	math-17	Chen BMC genomics 2017	RNA-seq in N2
66	C16C4.8	math-16	Chen BMC genomics 2017	RNA-seq in N2
67	C16C4.4	math-14	Chen BMC genomics 2017	RNA-seq in N2
68	F09C6.14		Chen BMC genomics 2017	RNA-seq in N2
69	R52.9	math-37	Chen BMC genomics 2017	RNA-seq in N2
70	C08E3.10	fbxa-158	Chen BMC genomics 2017	RNA-seq in N2
71	Y43F8B.15		Chen BMC genomics 2017	RNA-seq in N2
72	F15H10.12		Chen BMC genomics 2017	RNA-seq in N2
73	C54D10.12		Chen BMC genomics 2017	RNA-seq in N2
74	Y6E2A.5		Chen BMC genomics 2017	RNA-seq in N2
75	C04F12.1		Chen BMC genomics 2017	RNA-seq in N2
76	T20H9.1	fbxa-7	Chen BMC genomics 2017	RNA-seq in N2
77	F15H10.5		Chen BMC genomics 2017	RNA-seq in N2
78	Y47H10A.5		Chen BMC genomics 2017	RNA-seq in N2
79	B0281.8		Chen BMC genomics 2017	RNA-seq in N2
80	C16C4.15	math-10	Chen BMC genomics 2017	RNA-seq in N2
81	C54C8.6	lys-9	Chen BMC genomics 2017	RNA-seq in N2
82	C31B8.4		Chen BMC genomics 2017	RNA-seq in N2
83	C05E4.15		Chen BMC genomics 2017	RNA-seq in N2
84	Y9C9A.12	fbxa-86	Chen BMC genomics 2017	RNA-seq in N2
85	C17H1.5		Chen BMC genomics 2017	RNA-seq in N2
86	F49E12.2	dod-23	Chen BMC genomics 2017	RNA-seq in N2
87	T08E11.5	fbxc-19	Chen BMC genomics 2017	RNA-seq in N2
88	Y94H6A.2		Chen BMC genomics 2017	RNA-seq in N2
89	F48G7.2		Chen BMC genomics 2017	RNA-seq in N2
90	ZC196.3		Chen BMC genomics 2017	RNA-seq in N2
91	ZK355.3		Chen BMC genomics 2017	RNA-seq in N2
92	K02E2.7		Chen BMC genomics 2017	RNA-seq in N2
93	Y116A8C.14	rom-3	Chen BMC genomics 2017	RNA-seq in N2
94	F15D3.8		Chen BMC genomics 2017	RNA-seq in N2
95	ZK177.8		Chen BMC genomics 2017	RNA-seq in N2
96	R09D1.12		Chen BMC genomics 2017	RNA-seq in N2
97	E03H12.5		Chen BMC genomics 2017	RNA-seq in N2
98	T05A8.1		Chen BMC genomics 2017	RNA-seq in N2
99	T06E6.5	fbxa-135	Chen BMC genomics 2017	RNA-seq in N2
100	Y60A3A.18	skr-4	Chen BMC genomics 2017	RNA-seq in N2
101	T08E11.8		Chen BMC genomics 2017	RNA-seq in N2
102	ZK354.7		Chen BMC genomics 2017	RNA-seq in N2
103	F15H10.9		Chen BMC genomics 2017	RNA-seq in N2
104	F47H4.2		Chen BMC genomics 2017	RNA-seq in N2
105	T26H2.5	sqst-3	Chen BMC genomics 2017	RNA-seq in N2
106	T28H11.5	ssq-2	Chen BMC genomics 2017	RNA-seq in N2
107	B0281.1		Chen BMC genomics 2017	RNA-seq in N2
108	T28H11.1	ssq-4	Chen BMC genomics 2017	RNA-seq in N2
109	K07F5.11	ssq-1	Chen BMC genomics 2017	RNA-seq in N2
110	F33H12.7		Chen BMC genomics 2017	RNA-seq in N2
111	Y6E2A.7		Chen BMC genomics 2017	RNA-seq in N2
112	C14F11.4		Chen BMC genomics 2017	RNA-seq in N2
113	T10C6.15		Chen BMC genomics 2017	RNA-seq in N2
114	T13F3.8		Chen BMC genomics 2017	RNA-seq in N2
115	F19B10.13		Chen BMC genomics 2017	RNA-seq in N2
116	C08E3.8	fbxa-165	Chen BMC genomics 2017	RNA-seq in N2
117	K05F1.9		Chen BMC genomics 2017	RNA-seq in N2
118	Y2H9A.4		Chen BMC genomics 2017	RNA-seq in N2
119	T24E12.5		Chen BMC genomics 2017	RNA-seq in N2
120	C17F3.3		Chen BMC genomics 2017	RNA-seq in N2
121	C33F10.1		Chen BMC genomics 2017	RNA-seq in N2
122	F20B6.4		Chen BMC genomics 2017	RNA-seq in N2
123	C15A11.5	col-7	Chen BMC genomics 2017	RNA-seq in N2
124	F14F9.3		Chen BMC genomics 2017	RNA-seq in N2
125	T23B3.5		Chen BMC genomics 2017	RNA-seq in N2
126	Y6G8.5		Chen BMC genomics 2017	RNA-seq in N2
127	B0379.7		Chen BMC genomics 2017	RNA-seq in N2
128	R155.2	moa-1	Chen BMC genomics 2017	RNA-seq in N2
129	K08F4.5		Chen BMC genomics 2017	RNA-seq in N2
130	T05D4.5		Chen BMC genomics 2017	RNA-seq in N2
131	F26F2.4		Chen BMC genomics 2017	RNA-seq in rde-1 mutant
132	C17H1.4		Chen BMC genomics 2017	RNA-seq in rde-1 mutant
133	C43D7.4		Chen BMC genomics 2017	RNA-seq in rde-1 mutant
134	F26F2.3		Chen BMC genomics 2017	RNA-seq in rde-1 mutant
135	F42C5.3		Chen BMC genomics 2017	RNA-seq in rde-1 mutant
136	F26F2.13		Chen BMC genomics 2017	RNA-seq in rde-1 mutant
137	C17H1.6		Chen BMC genomics 2017	RNA-seq in rde-1 mutant
138	C53A5.11		Chen BMC genomics 2017	RNA-seq in rde-1 mutant
139	F22G12.1		Chen BMC genomics 2017	RNA-seq in rde-1 mutant
140	B0507.8		Chen BMC genomics 2017	RNA-seq in rde-1 mutant
141	C17H1.13		Chen BMC genomics 2017	RNA-seq in rde-1 mutant
142	C17H1.5		Chen BMC genomics 2017	RNA-seq in rde-1 mutant
143	F26F2.5		Chen BMC genomics 2017	RNA-seq in rde-1 mutant
144	F57G4.11		Chen BMC genomics 2017	RNA-seq in rde-1 mutant
145	Y105C5A.9		Chen BMC genomics 2017	RNA-seq in rde-1 mutant
146	B0284.4		Chen BMC genomics 2017	RNA-seq in rde-1 mutant
147	Y119D3A.1	fbxa-75	Chen BMC genomics 2017	RNA-seq in rde-1 mutant
148	T26F2.3	eol-1	Chen BMC genomics 2017	RNA-seq in rde-1 mutant
149	T27E7.6		Chen BMC genomics 2017	RNA-seq in rde-1 mutant
150	M01G12.7		Chen BMC genomics 2017	RNA-seq in rde-1 mutant
151	W08A12.4		Chen BMC genomics 2017	RNA-seq in rde-1 mutant
152	C17H1.9		Chen BMC genomics 2017	RNA-seq in rde-1 mutant
153	C43D7.5	sdz-6	Chen BMC genomics 2017	RNA-seq in rde-1 mutant
154	C17H1.3		Chen BMC genomics 2017	RNA-seq in rde-1 mutant
155	Y75B8A.39		Chen BMC genomics 2017	RNA-seq in rde-1 mutant
156	F15H10.10		Chen BMC genomics 2017	RNA-seq in rde-1 mutant
157	B0507.10		Chen BMC genomics 2017	RNA-seq in rde-1 mutant
158	T05A8.2		Chen BMC genomics 2017	RNA-seq in rde-1 mutant
159	C17H1.10		Chen BMC genomics 2017	RNA-seq in rde-1 mutant
160	T16A1.7	trpl-5	Chen BMC genomics 2017	RNA-seq in rde-1 mutant
161	C17H1.7		Chen BMC genomics 2017	RNA-seq in rde-1 mutant
162	T08E11.1		Chen BMC genomics 2017	RNA-seq in rde-1 mutant
163	C54D10.7	dct-3	Chen BMC genomics 2017	RNA-seq in rde-1 mutant
164	F26F2.1		Chen BMC genomics 2017	RNA-seq in rde-1 mutant
165	C16C4.10	math-5	Chen BMC genomics 2017	RNA-seq in rde-1 mutant
166	C54D10.14		Chen BMC genomics 2017	RNA-seq in rde-1 mutant
167	C53A5.9		Chen BMC genomics 2017	RNA-seq in rde-1 mutant
168	ZK355.8		Chen BMC genomics 2017	RNA-seq in rde-1 mutant
169	C43D7.7		Chen BMC genomics 2017	RNA-seq in rde-1 mutant
170	B0507.6		Chen BMC genomics 2017	RNA-seq in rde-1 mutant
171	C08E3.10	fbxa-158	Chen BMC genomics 2017	RNA-seq in rde-1 mutant
172	Y39G8B.5		Chen BMC genomics 2017	RNA-seq in rde-1 mutant
173	F07E5.9		Chen BMC genomics 2017	RNA-seq in rde-1 mutant
174	Y105C5A.1269		Chen BMC genomics 2017	RNA-seq in rde-1 mutant
175	Y58A7A.5		Chen BMC genomics 2017	RNA-seq in rde-1 mutant
176	B0284.2		Chen BMC genomics 2017	RNA-seq in rde-1 mutant
177	C16C4.4	math-14	Chen BMC genomics 2017	RNA-seq in rde-1 mutant
178	C31B8.4		Chen BMC genomics 2017	RNA-seq in rde-1 mutant
179	Y22F5A.6	lys-3	Chen BMC genomics 2017	RNA-seq in rde-1 mutant
180	F42G2.4	fbxa-182	Chen BMC genomics 2017	RNA-seq in rde-1 mutant
181	C16C4.9	math-17	Chen BMC genomics 2017	RNA-seq in rde-1 mutant
182	C54D10.8		Chen BMC genomics 2017	RNA-seq in rde-1 mutant
183	F49H6.5		Chen BMC genomics 2017	RNA-seq in rde-1 mutant
184	F49E12.2	dod-23	Chen BMC genomics 2017	RNA-seq in rde-1 mutant
185	C17H1.11		Chen BMC genomics 2017	RNA-seq in rde-1 mutant
186	F26D11.13		Chen BMC genomics 2017	RNA-seq in rde-1 mutant
187	Y105C5A.1270		Chen BMC genomics 2017	RNA-seq in rde-1 mutant
188	ZC196.6	droe-8	Chen BMC genomics 2017	RNA-seq in rde-1 mutant
189	F01G10.4		Chen BMC genomics 2017	RNA-seq in rde-1 mutant
190	C17H1.14		Chen BMC genomics 2017	RNA-seq in rde-1 mutant
191	T05A8.1		Chen BMC genomics 2017	RNA-seq in rde-1 mutant
192	Y16E11A.1	math-44	Chen BMC genomics 2017	RNA-seq in rde-1 mutant
193	ZC196.3		Chen BMC genomics 2017	RNA-seq in rde-1 mutant
194	C17H1.8		Chen BMC genomics 2017	RNA-seq in rde-1 mutant
195	Y57G11B.1		Chen BMC genomics 2017	RNA-seq in rde-1 mutant
196	B0024.4		Chen BMC genomics 2017	RNA-seq in rde-1 mutant
197	C02F5.8	tsp-1	Chen BMC genomics 2017	RNA-seq in rde-1 mutant
198	F20E11.17		Chen BMC genomics 2017	RNA-seq in rde-1 mutant
199	Y51F10.15		Chen BMC genomics 2017	RNA-seq in rde-1 mutant
200	C16C4.8	math-16	Chen BMC genomics 2017	RNA-seq in rde-1 mutant
201	F15H10.12		Chen BMC genomics 2017	RNA-seq in rde-1 mutant
202	Y67A10A.5	fbxa-126	Chen BMC genomics 2017	RNA-seq in rde-1 mutant
203	ZK896.4		Chen BMC genomics 2017	RNA-seq in rde-1 mutant
204	Y38C1AA.19		Chen BMC genomics 2017	RNA-seq in rde-1 mutant
205	F15H10.5		Chen BMC genomics 2017	RNA-seq in rde-1 mutant
206	F15H10.9		Chen BMC genomics 2017	RNA-seq in rde-1 mutant
207	C17H1.2		Chen BMC genomics 2017	RNA-seq in rde-1 mutant
208	Y43F8B.15		Chen BMC genomics 2017	RNA-seq in rde-1 mutant
209	T27F2.4	zip-10	Chen BMC genomics 2017	RNA-seq in rde-1 mutant
210	F57G4.1		Chen BMC genomics 2017	RNA-seq in rde-1 mutant
211	F56A6.5		Chen BMC genomics 2017	RNA-seq in rde-1 mutant
212	B0281.8		Chen BMC genomics 2017	RNA-seq in rde-1 mutant
213	T10C6.15		Chen BMC genomics 2017	RNA-seq in rde-1 mutant
214	B0507.15		Chen BMC genomics 2017	RNA-seq in rde-1 mutant
215	C50F7.5		Chen BMC genomics 2017	RNA-seq in rde-1 mutant
216	B0280.2		Chen BMC genomics 2017	RNA-seq in rde-1 mutant
217	T07A5.7		Chen BMC genomics 2017	RNA-seq in rde-1 mutant
218	C16C4.11	math-6	Chen BMC genomics 2017	RNA-seq in rde-1 mutant
219	ZK355.3		Chen BMC genomics 2017	RNA-seq in rde-1 mutant
220	T26H5.14		Chen BMC genomics 2017	RNA-seq in rde-1 mutant
221	Y2H9A.6		Chen BMC genomics 2017	RNA-seq in rde-1 mutant
222	C54D10.12		Chen BMC genomics 2017	RNA-seq in rde-1 mutant
223	R52.9	math-37	Chen BMC genomics 2017	RNA-seq in rde-1 mutant
224	Y71H2AR.2		Chen BMC genomics 2017	RNA-seq in rde-1 mutant
225	T24E12.5		Chen BMC genomics 2017	RNA-seq in rde-1 mutant
226	B0281.1		Chen BMC genomics 2017	RNA-seq in rde-1 mutant
227	F23B2.10		Chen BMC genomics 2017	RNA-seq in rde-1 mutant
228	Y39H10B.3		Chen BMC genomics 2017	RNA-seq in rde-1 mutant
229	B0507.9		Chen BMC genomics 2017	RNA-seq in rde-1 mutant
230	F15D3.8		Chen BMC genomics 2017	RNA-seq in rde-1 mutant
231	C08E3.15		Chen BMC genomics 2017	RNA-seq in rde-1 mutant
232	T20H9.1	fbxa-7	Chen BMC genomics 2017	RNA-seq in rde-1 mutant
233	Y6G8.5		Chen BMC genomics 2017	RNA-seq in rde-1 mutant
234	Y9C9A.12	fbxa-86	Chen BMC genomics 2017	RNA-seq in rde-1 mutant
235	C16C4.5	math-15	Chen BMC genomics 2017	RNA-seq in rde-1 mutant
236	B0496.7	valv-1	Chen BMC genomics 2017	RNA-seq in rde-1 mutant
237	C23H4.6		Chen BMC genomics 2017	RNA-seq in rde-1 mutant
238	B0365.6	clec-41	Chen BMC genomics 2017	RNA-seq in rde-1 mutant
239	Y105C5A.1274		Chen BMC genomics 2017	RNA-seq in rde-1 mutant
240	C05E4.15		Chen BMC genomics 2017	RNA-seq in rde-1 mutant
241	C27D9.2		Chen BMC genomics 2017	RNA-seq in rde-1 mutant
242	W04G5.7		Chen BMC genomics 2017	RNA-seq in rde-1 mutant
243	F09C6.14		Chen BMC genomics 2017	RNA-seq in rde-1 mutant
244	T08E11.8		Chen BMC genomics 2017	RNA-seq in rde-1 mutant
245	ZK177.9		Chen BMC genomics 2017	RNA-seq in rde-1 mutant
246	F40H7.12		Chen BMC genomics 2017	RNA-seq in rde-1 mutant
247	F33H12.7		Chen BMC genomics 2017	RNA-seq in rde-1 mutant
248	Y57E12B.11		Chen BMC genomics 2017	RNA-seq in rde-1 mutant
249	T23F11.6		Chen BMC genomics 2017	RNA-seq in rde-1 mutant
250	Y47H10A.5		Chen BMC genomics 2017	RNA-seq in rde-1 mutant
251	K10H10.9		Chen BMC genomics 2017	RNA-seq in rde-1 mutant
252	F09B9.1	oac-14	Chen BMC genomics 2017	RNA-seq in rde-1 mutant
253	F13C5.1		Chen BMC genomics 2017	RNA-seq in rde-1 mutant
254	Y38H6C.8		Chen BMC genomics 2017	RNA-seq in rde-1 mutant
255	C16C4.15	math-10	Chen BMC genomics 2017	RNA-seq in rde-1 mutant
256	B0507.7		Chen BMC genomics 2017	RNA-seq in rde-1 mutant
257	Y94H6A.2		Chen BMC genomics 2017	RNA-seq in rde-1 mutant
258	T06E6.5	fbxa-135	Chen BMC genomics 2017	RNA-seq in rde-1 mutant
259	C05E4.12		Chen BMC genomics 2017	RNA-seq in rde-1 mutant
260	C04F12.1		Chen BMC genomics 2017	RNA-seq in rde-1 mutant
261	C06E4.8		Chen BMC genomics 2017	RNA-seq in rde-1 mutant
262	F20G2.5		Chen BMC genomics 2017	RNA-seq in rde-1 mutant
263	C18E3.7	ppw-1	Chen BMC genomics 2017	RNA-seq in rde-1 mutant
264	K02E7.10		Chen BMC genomics 2017	RNA-seq in rde-1 mutant
265	Y60A3A.18	skr-4	Chen BMC genomics 2017	RNA-seq in rde-1 mutant
266	Y6G8.8		Chen BMC genomics 2017	RNA-seq in rde-1 mutant
267	C34D1.5	zip-5	Chen BMC genomics 2017	RNA-seq in rde-1 mutant
268	F44A6.3		Chen BMC genomics 2017	RNA-seq in rde-1 mutant
269	T27C10.4	bath-25	Chen BMC genomics 2017	RNA-seq in rde-1 mutant
270	K08F9.3		Chen BMC genomics 2017	RNA-seq in rde-1 mutant
271	T12A7.1	gem-4	Chen BMC genomics 2017	RNA-seq in rde-1 mutant
272	Y105C5A.13		Chen BMC genomics 2017	RNA-seq in rde-1 mutant
273	F15B9.6		Chen BMC genomics 2017	RNA-seq in rde-1 mutant
274	Y6E2A.5		Chen BMC genomics 2017	RNA-seq in rde-1 mutant
275	ZK228.10		Chen BMC genomics 2017	RNA-seq in rde-1 mutant
276	Y39B6A.69		Chen BMC genomics 2017	RNA-seq in rde-1 mutant
277	C08E3.8	fbxa-165	Chen BMC genomics 2017	RNA-seq in rde-1 mutant
278	ZK1240.4		Chen BMC genomics 2017	RNA-seq in rde-1 mutant
279	T05A7.2	clec-140	Chen BMC genomics 2017	RNA-seq in rde-1 mutant
280	F47H4.10	skr-5	Chen BMC genomics 2017	RNA-seq in rde-1 mutant
281	F26G1.3		Chen BMC genomics 2017	RNA-seq in rde-1 mutant
282	F19B6.10		Chen BMC genomics 2017	RNA-seq in rde-1 mutant
283	F47H4.8	fbxa-188	Chen BMC genomics 2017	RNA-seq in rde-1 mutant
284	F22E5.6		Chen BMC genomics 2017	RNA-seq in rde-1 mutant
285	T09F5.20		Chen BMC genomics 2017	RNA-seq in rde-1 mutant
286	C25F9.12		Chen BMC genomics 2017	RNA-seq in rde-1 mutant
287	Y43F8B.12		Chen BMC genomics 2017	RNA-seq in rde-1 mutant
288	Y6E2A.7		Chen BMC genomics 2017	RNA-seq in rde-1 mutant
289	F55G11.5	dod-22	Chen BMC genomics 2017	RNA-seq in rde-1 mutant
290	K08E7.7	cul-6	Chen BMC genomics 2017	RNA-seq in rde-1 mutant
291	C25F9.11		Chen BMC genomics 2017	RNA-seq in rde-1 mutant
292	C25F9.16		Chen BMC genomics 2017	RNA-seq in rde-1 mutant
293	B0563.9		Chen BMC genomics 2017	RNA-seq in rde-1 mutant
294	T24B8.5		Chen BMC genomics 2017	RNA-seq in rde-1 mutant
295	C32B5.7		Chen BMC genomics 2017	RNA-seq in rde-1 mutant
296	Y2H9A.4		Chen BMC genomics 2017	RNA-seq in rde-1 mutant
297	C13D9.1	srr-6	Chen BMC genomics 2017	RNA-seq in rde-1 mutant
298	T24C4.4		Chen BMC genomics 2017	RNA-seq in rde-1 mutant
299	F58E1.6	nhx-6	Chen BMC genomics 2017	RNA-seq in rde-1 mutant
300	W09G12.7		Chen BMC genomics 2017	RNA-seq in rde-1 mutant
301	Y102A11A.9		Chen BMC genomics 2017	RNA-seq in rde-1 mutant
302	F16H11.1		Chen BMC genomics 2017	RNA-seq in rde-1 mutant
303	C01B7.4	magu-2	Chen BMC genomics 2017	RNA-seq in rde-1 mutant
304	B0457.6		Chen BMC genomics 2017	RNA-seq in rde-1 mutant
305	F15A4.9	arrd-9	Chen BMC genomics 2017	RNA-seq in rde-1 mutant
306	W04G5.16		Chen BMC genomics 2017	RNA-seq in rde-1 mutant
307	C49G7.10		Chen BMC genomics 2017	RNA-seq in rde-1 mutant
308	K08D8.4		Chen BMC genomics 2017	RNA-seq in rde-1 mutant
309	C44H9.7		Chen BMC genomics 2017	RNA-seq in rde-1 mutant
310	K02H11.6	trx-5	Chen BMC genomics 2017	RNA-seq in rde-1 mutant
311	Y43F8B.25		Chen BMC genomics 2017	RNA-seq in rde-1 mutant
312	F58F9.3		Chen BMC genomics 2017	RNA-seq in rde-1 mutant
313	Y71H2AM.16	pho-9	Chen BMC genomics 2017	RNA-seq in rde-1 mutant
314	C10C5.2		Chen BMC genomics 2017	RNA-seq in rde-1 mutant
315	W02A2.9		Chen BMC genomics 2017	RNA-seq in rde-1 mutant
316	C49G7.7		Chen BMC genomics 2017	RNA-seq in rde-1 mutant
317	R09D1.12		Chen BMC genomics 2017	RNA-seq in rde-1 mutant
318	F26F4.3	rom-1	Chen BMC genomics 2017	RNA-seq in rde-1 mutant
319	F14F9.4		Chen BMC genomics 2017	RNA-seq in rde-1 mutant
320	T26H2.5	sqst-3	Chen BMC genomics 2017	RNA-seq in rde-1 mutant
321	T26H5.9		Chen BMC genomics 2017	RNA-seq in rde-1 mutant
322	B0218.2	faah-2	Chen BMC genomics 2017	RNA-seq in rde-1 mutant
323	T05A7.3		Chen BMC genomics 2017	RNA-seq in rde-1 mutant
324	T07H8.5	srg-31	Chen BMC genomics 2017	RNA-seq in rde-1 mutant
325	ZK1037.13		Chen BMC genomics 2017	RNA-seq in rde-1 mutant
326	Y60C6A.1		Chen BMC genomics 2017	RNA-seq in rde-1 mutant
327	M01B2.13		Chen BMC genomics 2017	RNA-seq in rde-1 mutant
328	ZC196.2		Chen BMC genomics 2017	RNA-seq in rde-1 mutant
329	Y116A8C.14	rom-3	Chen BMC genomics 2017	RNA-seq in rde-1 mutant
330	C08E3.11	fbxa-159	Chen BMC genomics 2017	RNA-seq in rde-1 mutant
331	C49A9.9		Chen BMC genomics 2017	RNA-seq in rde-1 mutant
332	F36H5.3	math-28	Chen BMC genomics 2017	RNA-seq in rde-1 mutant
333	C01A2.9		Chen BMC genomics 2017	RNA-seq in rde-1 mutant
334	F08G5.6		Chen BMC genomics 2017	RNA-seq in rde-1 mutant
335	Y37H2A.14		Chen BMC genomics 2017	RNA-seq in rde-1 mutant
336	F15A4.13	fbxb-102	Chen BMC genomics 2017	RNA-seq in rde-1 mutant
337	F19B10.13		Chen BMC genomics 2017	RNA-seq in rde-1 mutant
338	F48G7.2		Chen BMC genomics 2017	RNA-seq in rde-1 mutant
339	F21C10.11		Chen BMC genomics 2017	RNA-seq in rde-1 mutant
340	F39G3.4		Chen BMC genomics 2017	RNA-seq in rde-1 mutant
341	Y58A7A.3		Chen BMC genomics 2017	RNA-seq in rde-1 mutant
342	C04F6.3	cht-1	Chen BMC genomics 2017	RNA-seq in rde-1 mutant
343	F11A5.13		Chen BMC genomics 2017	RNA-seq in rde-1 mutant
344	C45G9.7		Chen BMC genomics 2017	RNA-seq in rde-1 mutant
345	W07B8.4		Chen BMC genomics 2017	RNA-seq in rde-1 mutant
346	T08E11.2	math-39	Chen BMC genomics 2017	RNA-seq in rde-1 mutant
347	ZC47.4	fbxa-30	Chen BMC genomics 2017	RNA-seq in rde-1 mutant
348	F13A7.11		Chen BMC genomics 2017	RNA-seq in rde-1 mutant
349	T19D12.4		Chen BMC genomics 2017	RNA-seq in rde-1 mutant
350	C43C3.4		Chen BMC genomics 2017	RNA-seq in rde-1 mutant
351	C44H9.4		Chen BMC genomics 2017	RNA-seq in rde-1 mutant
352	F09C6.3		Chen BMC genomics 2017	RNA-seq in rde-1 mutant
353	C43D7.2	fbxb-65	Chen BMC genomics 2017	RNA-seq in rde-1 mutant
354	ZK673.1		Chen BMC genomics 2017	RNA-seq in rde-1 mutant
355	C25F9.7	srw-86	Chen BMC genomics 2017	RNA-seq in rde-1 mutant
356	T17A3.1	ver-1	Chen BMC genomics 2017	RNA-seq in rde-1 mutant
357	F16H6.10		Chen BMC genomics 2017	RNA-seq in rde-1 mutant
358	Y46G5A.20		Chen BMC genomics 2017	RNA-seq in rde-1 mutant
359	Y58A7A.4		Chen BMC genomics 2017	RNA-seq in rde-1 mutant
360	C02F5.11	tsp-2	Chen BMC genomics 2017	RNA-seq in rde-1 mutant
361	F10G2.3	clec-7	Chen BMC genomics 2017	RNA-seq in rde-1 mutant
362	K08D8.12		Chen BMC genomics 2017	RNA-seq in rde-1 mutant
363	C08E3.1		Chen BMC genomics 2017	RNA-seq in rde-1 mutant
364	R06B9.1	arrd-11	Chen BMC genomics 2017	RNA-seq in rde-1 mutant
365	F10D2.9	fat-7	Chen BMC genomics 2017	RNA-seq in rde-1 mutant
366	T24C4.2		Chen BMC genomics 2017	RNA-seq in rde-1 mutant
367	K08E7.9	pgp-1	Chen BMC genomics 2017	RNA-seq in rde-1 mutant
368	ZC239.12	sdz-35	Chen BMC genomics 2017	RNA-seq in rde-1 mutant
369	C08E3.13		Chen BMC genomics 2017	RNA-seq in rde-1 mutant
370	Y19D10B.7	pud-1.2	Chen BMC genomics 2017	RNA-seq in rde-1 mutant
371	B0284.3		Chen BMC genomics 2017	RNA-seq in rde-1 mutant
372	C27A12.6		Chen BMC genomics 2017	RNA-seq in rde-1 mutant
373	F09F9.3		Chen BMC genomics 2017	RNA-seq in rde-1 mutant
374	T08A9.13		Chen BMC genomics 2017	RNA-seq in rde-1 mutant
375	Y36E3A.2		Chen BMC genomics 2017	RNA-seq in rde-1 mutant
376	ZK896.5		Chen BMC genomics 2017	RNA-seq in rde-1 mutant
377	F08F1.8	tth-1	Chen BMC genomics 2017	RNA-seq in rde-1 mutant
378	F25H5.8		Chen BMC genomics 2017	RNA-seq in rde-1 mutant
379	K02E2.7		Chen BMC genomics 2017	RNA-seq in rde-1 mutant
380	R07H5.10	zip-6	Chen BMC genomics 2017	RNA-seq in rde-1 mutant
381	F08H9.5	clec-227	Chen BMC genomics 2017	RNA-seq in rde-1 mutant
382	F58G6.9		Chen BMC genomics 2017	RNA-seq in rde-1 mutant
383	C08E8.4		Chen BMC genomics 2017	RNA-seq in rde-1 mutant
384	F49E12.1	skpo-1	Chen BMC genomics 2017	RNA-seq in rde-1 mutant
385	Y47G7B.2		Chen BMC genomics 2017	RNA-seq in rde-1 mutant
386	C05E11.5	amt-4	Chen BMC genomics 2017	RNA-seq in rde-1 mutant
387	T20D4.7		Chen BMC genomics 2017	RNA-seq in rde-1 mutant
388	R02D5.3		Chen BMC genomics 2017	RNA-seq in rde-1 mutant
389	C49G7.5	irg-2	Chen BMC genomics 2017	RNA-seq in rde-1 mutant
390	M01G12.12	rrf-2	Chen BMC genomics 2017	RNA-seq in rde-1 mutant
391	C01A2.4		Chen BMC genomics 2017	RNA-seq in rde-1 mutant
392	Y119D3A.4	fbxa-36	Chen BMC genomics 2017	RNA-seq in rde-1 mutant
393	K07E8.3	sdz-24	Chen BMC genomics 2017	RNA-seq in rde-1 mutant
394	F42A8.1		Chen BMC genomics 2017	RNA-seq in rde-1 mutant
395	F14D7.6		Chen BMC genomics 2017	RNA-seq in rde-1 mutant
396	Y50D4A.10		Chen BMC genomics 2017	RNA-seq in rde-1 mutant
397	F14B8.2	sid-5	Chen BMC genomics 2017	RNA-seq in rde-1 mutant
398	F53H2.1		Chen BMC genomics 2017	RNA-seq in rde-1 mutant
399	T23D8.7	hpo-24	Chen BMC genomics 2017	RNA-seq in rde-1 mutant
400	Y51A2D.4	hmit-1.1	Chen BMC genomics 2017	RNA-seq in rde-1 mutant
401	C27C12.2	egrh-1	Chen BMC genomics 2017	RNA-seq in rde-1 mutant
402	K03H6.2		Chen BMC genomics 2017	RNA-seq in rde-1 mutant
403	F43C11.8		Chen BMC genomics 2017	RNA-seq in rde-1 mutant
404	C05G5.7		Chen BMC genomics 2017	RNA-seq in rde-1 mutant
405	F49F1.1	drd-50	Chen BMC genomics 2017	RNA-seq in rde-1 mutant
406	H06H21.10	tat-2	Chen BMC genomics 2017	RNA-seq in rde-1 mutant
407	C47A10.12		Chen BMC genomics 2017	RNA-seq in rde-1 mutant
408	K09D9.1		Chen BMC genomics 2017	RNA-seq in rde-1 mutant
409	F43G9.9	cpn-1	Chen BMC genomics 2017	RNA-seq in rde-1 mutant
410	F36G9.12	oac-20	Chen BMC genomics 2017	RNA-seq in rde-1 mutant
411	K10G4.3		Chen BMC genomics 2017	RNA-seq in rde-1 mutant
412	F12B6.2	slc-17.6	Chen BMC genomics 2017	RNA-seq in rde-1 mutant
413	F07H5.9	pho-13	Chen BMC genomics 2017	RNA-seq in rde-1 mutant
414	F26C11.1		Chen BMC genomics 2017	RNA-seq in rde-1 mutant
415	EGAP1.3	zmp-1	Chen BMC genomics 2017	RNA-seq in rde-1 mutant
416	T20B3.1		Chen BMC genomics 2017	RNA-seq in rde-1 mutant
417	F22G12.7		Chen BMC genomics 2017	RNA-seq in rde-1 mutant
418	F15E11.12	pud-4	Chen BMC genomics 2017	RNA-seq in rde-1 mutant
419	F52F10.3	oac-31	Chen BMC genomics 2017	RNA-seq in rde-1 mutant
420	Y75B8A.35	zip-1	Chen BMC genomics 2017	RNA-seq in rde-1 mutant
421	F08A8.4		Chen BMC genomics 2017	RNA-seq in rde-1 mutant
422	F53B2.8		Chen BMC genomics 2017	RNA-seq in rde-1 mutant
423	F54B11.11		Chen BMC genomics 2017	RNA-seq in rde-1 mutant
424	W07A12.6	oac-54	Chen BMC genomics 2017	RNA-seq in rde-1 mutant
425	C40D2.2	math-20	Chen BMC genomics 2017	RNA-seq in rde-1 mutant
426	ZK1037.6		Chen BMC genomics 2017	RNA-seq in rde-1 mutant
427	M01D1.2	math-34	Chen BMC genomics 2017	RNA-seq in rde-1 mutant
428	ZC196.4		Chen BMC genomics 2017	RNA-seq in rde-1 mutant
429	C17H1.6	pals-5	Reddy Current Biology 2017	RT-qPCR in pals-22 mutant
430	F26F2.1		Reddy Current Biology 2017	RT-qPCR in pals-22 mutant
431	F26F2.3		Reddy Current Biology 2017	RT-qPCR in pals-22 mutant
432	F26F2.4		Reddy Current Biology 2017	RT-qPCR in pals-22 mutant
433	F44G3.6	skr-3	Reddy Current Biology 2017	RT-qPCR in pals-22 mutant
434	Y60A3A.18	skr-4	Reddy Current Biology 2017	RT-qPCR in pals-22 mutant
435	F47H4.10	skr-5	Reddy Current Biology 2017	RT-qPCR in pals-22 mutant
436	K08E7.7	cul-6	Reddy Current Biology 2017	RT-qPCR in pals-22 mutant
437	C29F9.1	pals-22	Reddy Current Biology 2017	forward genetic screen	regulates IPR via a cul-6 dependent mechanism
438	B0302.1	sid-3	Jiang mBio 2017	forward genetic screen	host factor critical for OrV infection, nonreceptor tyrosine kinase
439	B0280.13	viro-2	Jiang mBio 2017	forward genetic screen	host factor critical for OrV infection, may be a substrate of sid-3
440	ZK470.5	nck-1	Jiang mBio 2017	RNAi knockdown	probably functions together with sid-3 and viro-2
441	K08H10.7	rde-1	Felix PlosBiology 2011	mutant screen	functions in the RNAi defence pathway
442	F21C3.4	rde-2	Felix PlosBiology 2011	mutant screen	functions in the RNAi defence pathway
443	T20G5.11	rde-4	Felix PlosBiology 2011	mutant screen	functions in the RNAi defence pathway
444	ZK1098.8	mut-7	Felix PlosBiology 2011	mutant screen	functions in the RNAi defence pathway
445	F15B10.2	drh-1	Ashe eLIFE 2013	GWAS, IL screen, mutant screen	functions in the RNAi defence pathway
446	K08E7.7	cul-6	Bakowski PlosPathogens 2014	RNAi knockdown	anti-viral defence by ubiquitination
447	ZK1010.1	ubq-2	Bakowski PlosPathogens 2014	RNAi knockdown	host factor critical for OrV infection, functions in the ubiquitin proteasome system
448	F25H2.9	pas-5	Bakowski PlosPathogens 2014	RNAi knockdown	host factor critical for OrV infection, functions in the ubiquitin proteasome system
449	C23G10.4	rpn-2	Bakowski PlosPathogens 2014	RNAi knockdown	host factor critical for OrV infection, functions in the ubiquitin proteasome system
450	F21C3.4	rde-2	Sterken PlosOne 2014	mutant screen	functions in the RNAi defence pathway
451	T20G5.11	rde-4	Sterken PlosOne 2014	mutant screen	functions in the RNAi defence pathway
452	T10H4.12	cpr-3	Sarkies Genome Research 2013	MA in N2, rde-1 mutant and JU1580
453	Y46C8AL.2	clec-174	Sarkies Genome Research 2013	MA in N2, rde-1 mutant and JU1580
454	F26F2.4		Sarkies Genome Research 2013	MA in N2, rde-1 mutant and JU1580
455	F26F2.2		Sarkies Genome Research 2013	MA in N2, rde-1 mutant and JU1580
456	F26F2.5		Sarkies Genome Research 2013	MA in N2, rde-1 mutant and JU1580
457	B0213.3	nlp-28	Sarkies Genome Research 2013	MA in N2, rde-1 mutant and JU1580
458	F07H5.4		Sarkies Genome Research 2013	MA in N2, rde-1 mutant and JU1580
459	T26F2.2		Sarkies Genome Research 2013	MA in N2, rde-1 mutant and JU1580
460	F31C3.9	rrn-3.1	Sarkies Genome Research 2013	MA in N2, rde-1 mutant and JU1580
461	Y11D7A.11	col-120	Sarkies Genome Research 2013	MA in N2, rde-1 mutant and JU1580
462	F16F9.2	dpy-6	Sarkies Genome Research 2013	MA in N2, rde-1 mutant and JU1580
463	F53H10.2		Sarkies Genome Research 2013	MA in N2, rde-1 mutant and JU1580
464		let-75	Sarkies Genome Research 2013	MA in N2, rde-1 mutant and JU1580
465	C05D9.9		Sarkies Genome Research 2013	MA in N2, rde-1 mutant and JU1580
466	C16D9.9		Sarkies Genome Research 2013	MA in N2, rde-1 mutant and JU1580
467	B0507.8		Sarkies Genome Research 2013	MA in N2, rde-1 mutant and JU1580
468	C27C12.2	egrh-1	Sarkies Genome Research 2013	MA in N2, rde-1 mutant and JU1580
469	F19C6.2		Sarkies Genome Research 2013	MA in N2, rde-1 mutant and JU1580
470	H14N18.1	unc-23	Sarkies Genome Research 2013	MA in N2, rde-1 mutant and JU1580
471	F53C11.1		Sarkies Genome Research 2013	MA in N2, rde-1 mutant and JU1580
472	F31F6.4	flp-8	Sarkies Genome Research 2013	MA in N2, rde-1 mutant and JU1580
473	ZK6.10	dod-19	Sarkies Genome Research 2013	MA in N2, rde-1 mutant and JU1580
474	T09F5.12		Sarkies Genome Research 2013	MA in N2, rde-1 mutant and JU1580
475	H12C20.6	nhr-101	Sarkies Genome Research 2013	MA in N2, rde-1 mutant and JU1580
476	F48F7.2	syx-2	Sarkies Genome Research 2013	MA in N2, rde-1 mutant and JU1580
477	ZK512.6	eat-4	Sarkies Genome Research 2013	MA in N2, rde-1 mutant and JU1580
478	M163.3	his-24	Sarkies Genome Research 2013	MA in N2, rde-1 mutant and JU1580
479	H01A20.1	nhr-3	Sarkies Genome Research 2013	MA in N2, rde-1 mutant and JU1580
480	F28H6.1	akt-2	Sarkies Genome Research 2013	MA in N2, rde-1 mutant and JU1580
481	C48D5.1	nhr-6	Sarkies Genome Research 2013	MA in N2, rde-1 mutant and JU1580
482	Y41D4B.16		Sarkies Genome Research 2013	MA in N2, rde-1 mutant and JU1580
483	Y41D4B.17		Sarkies Genome Research 2013	MA in N2, rde-1 mutant and JU1580
484	Y58A7A.5		Sarkies Genome Research 2013	MA in N2, rde-1 mutant and JU1580
485	Y58A7A.4		Sarkies Genome Research 2013	MA in N2, rde-1 mutant and JU1580
486	T24E12.5		Sarkies Genome Research 2013	MA in N2, rde-1 mutant and JU1580
487	Y119D3A.1	fbxa-75	Sarkies Genome Research 2013	MA in N2, rde-1 mutant and JU1580
488	Y102A11A.5		Sarkies Genome Research 2013	MA in N2, rde-1 mutant and JU1580
489	Y102A11A.2		Sarkies Genome Research 2013	MA in N2, rde-1 mutant and JU1580
490	C45B2.1		Sarkies Genome Research 2013	MA in N2, rde-1 mutant and JU1580
491	Y94H6A.2		Sarkies Genome Research 2013	MA in N2, rde-1 mutant and JU1580
492	M60.4		Sarkies Genome Research 2013	MA in N2, rde-1 mutant and JU1580
493	ZK896.4		Sarkies Genome Research 2013	MA in N2, rde-1 mutant and JU1580
494	C38H2.2		Sarkies Genome Research 2013	MA in N2, rde-1 mutant and JU1580
495	C43D7.4		Sarkies Genome Research 2013	MA in N2, rde-1 mutant and JU1580
496	C43D7.7		Sarkies Genome Research 2013	MA in N2, rde-1 mutant and JU1580
497	C43D7.5	sdz-6	Sarkies Genome Research 2013	MA in N2, rde-1 mutant and JU1580
498	D1086.3		Sarkies Genome Research 2013	MA in N2, rde-1 mutant and JU1580
499	C27H2.2		Sarkies Genome Research 2013	MA in N2, rde-1 mutant and JU1580
500	F49H6.5		Sarkies Genome Research 2013	MA in N2, rde-1 mutant and JU1580
501	F57G4.11		Sarkies Genome Research 2013	MA in N2, rde-1 mutant and JU1580
502	C17H1.7		Sarkies Genome Research 2013	MA in N2, rde-1 mutant and JU1580
503	C17H1.13		Sarkies Genome Research 2013	MA in N2, rde-1 mutant and JU1580
504	W09C5.4	ins-33	Sarkies Genome Research 2013	MA in N2, rde-1 mutant and JU1580
505	F08G5.6		Sarkies Genome Research 2013	MA in N2, rde-1 mutant and JU1580
506	R09A8.5		Sarkies Genome Research 2013	MA in N2, rde-1 mutant and JU1580
507	C17H1.6		Sarkies Genome Research 2013	MA in N2, rde-1 mutant and JU1580
508	C17H1.3		Sarkies Genome Research 2013	MA in N2, rde-1 mutant and JU1580
509	C17H1.5		Sarkies Genome Research 2013	MA in N2, rde-1 mutant and JU1580
510	T27F2.4		Sarkies Genome Research 2013	MA in N2, rde-1 mutant and JU1580
511	T26F2.3		Sarkies Genome Research 2013	MA in N2, rde-1 mutant and JU1580
512	F26F2.3		Sarkies Genome Research 2013	MA in N2, rde-1 mutant and JU1580
513	B0024.4		Sarkies Genome Research 2013	MA in N2, rde-1 mutant and JU1580
514	B0284.4		Sarkies Genome Research 2013	MA in N2, rde-1 mutant and JU1580
515	F26F2.1		Sarkies Genome Research 2013	MA in N2, rde-1 mutant and JU1580
516	K08D8.4		Sarkies Genome Research 2013	MA in N2, rde-1 mutant and JU1580
517	C49C8.5		Sarkies Genome Research 2013	MA in N2, rde-1 mutant and JU1580
518	F35E12.8		Sarkies Genome Research 2013	MA in N2, rde-1 mutant and JU1580
519	F22E5.6		Sarkies Genome Research 2013	MA in N2, rde-1 mutant and JU1580
520	T05A7.3		Sarkies Genome Research 2013	MA in N2, rde-1 mutant and JU1580
521	F32D1.7		Sarkies Genome Research 2013	MA in N2, rde-1 mutant and JU1580
522	C49G7.3		Sarkies Genome Research 2013	MA in N2, rde-1 mutant and JU1580
523	F14F9.4		Sarkies Genome Research 2013	MA in N2, rde-1 mutant and JU1580
524	F35E12.9		Sarkies Genome Research 2013	MA in N2, rde-1 mutant and JU1580
525	K07E8.3	sdz-24	Sarkies Genome Research 2013	MA in N2, rde-1 mutant and JU1580
526	Y39G8B.5		Sarkies Genome Research 2013	MA in N2, rde-1 mutant and JU1580
527	ZC196.6		Sarkies Genome Research 2013	MA in N2, rde-1 mutant and JU1580
528	C42D4.3		Sarkies Genome Research 2013	MA in N2, rde-1 mutant and JU1580
529	B0507.10		Sarkies Genome Research 2013	MA in N2, rde-1 mutant and JU1580
530	F35E12.4		Sarkies Genome Research 2013	MA in N2, rde-1 mutant and JU1580
531	C27D9.2		Sarkies Genome Research 2013	MA in N2, rde-1 mutant and JU1580
532	ZC196.3		Sarkies Genome Research 2013	MA in N2, rde-1 mutant and JU1580
533	C32H11.4		Sarkies Genome Research 2013	MA in N2, rde-1 mutant and JU1580
534	F17C11.2		Sarkies Genome Research 2013	MA in N2, rde-1 mutant and JU1580
535	K04A8.8	spp-20	Sarkies Genome Research 2013	MA in N2, rde-1 mutant and JU1580
536	B0496.7	valv-1	Sarkies Genome Research 2013	MA in N2, rde-1 mutant and JU1580
537	F42C5.3		Sarkies Genome Research 2013	MA in N2, rde-1 mutant and JU1580
538	C31B8.4		Sarkies Genome Research 2013	MA in N2, rde-1 mutant and JU1580
539	fbxa-163		Sarkies Genome Research 2013	MA in N2, rde-1 mutant and JU1580
540	T05F1.11		Sarkies Genome Research 2013	MA in N2, rde-1 mutant and JU1580
541	ZK418.7		Sarkies Genome Research 2013	MA in N2, rde-1 mutant and JU1580
542	Y22F5A.6	lys-3	Sarkies Genome Research 2013	MA in N2, rde-1 mutant and JU1580
543	F55G11.4		Sarkies Genome Research 2013	MA in N2, rde-1 mutant and JU1580
544	Y73F4A.3		Sarkies Genome Research 2013	MA in N2, rde-1 mutant and JU1580
545	C54D10.8		Sarkies Genome Research 2013	MA in N2, rde-1 mutant and JU1580
546	B0348.2		Sarkies Genome Research 2013	MA in N2, rde-1 mutant and JU1580
547	K10D11.1	dod-17	Sarkies Genome Research 2013	MA in N2, rde-1 mutant and JU1580
548	K10D11.5		Sarkies Genome Research 2013	MA in N2, rde-1 mutant and JU1580
549	F55G11.3		Sarkies Genome Research 2013	MA in N2, rde-1 mutant and JU1580
550	F55G11.5	dod-22	Sarkies Genome Research 2013	MA in N2, rde-1 mutant and JU1580
551	C29F9.3		Sarkies Genome Research 2013	MA in N2, rde-1 mutant and JU1580
552	F42G9.4		Sarkies Genome Research 2013	MA in N2, rde-1 mutant and JU1580
553	C16C4.9	math-17	Sarkies Genome Research 2013	MA in N2, rde-1 mutant and JU1580
554	T08A11.1		Sarkies Genome Research 2013	MA in N2, rde-1 mutant and JU1580
555	T05A8.2		Sarkies Genome Research 2013	MA in N2, rde-1 mutant and JU1580
556	F32D8.15		Sarkies Genome Research 2013	MA in N2, rde-1 mutant and JU1580
557	F15H10.6		Sarkies Genome Research 2013	MA in N2, rde-1 mutant and JU1580
558	Y51H4A.17	sta-1	Sarkies Genome Research 2013	MA in N2, rde-1 mutant and JU1580
559	K11H12.4		Sarkies Genome Research 2013	MA in N2, rde-1 mutant and JU1580
560	C17H12.8		Sarkies Genome Research 2013	MA in N2, rde-1 mutant and JU1580
561	W08A12.4		Sarkies Genome Research 2013	MA in N2, rde-1 mutant and JU1580
562	C12D12.5	sox-4	Sarkies Genome Research 2013	MA in N2, rde-1 mutant and JU1580
563	F57H12.7	mec-17	Sarkies Genome Research 2013	MA in N2, rde-1 mutant and JU1580
564	C32H11.12	dod-24	Sarkies Genome Research 2013	MA in N2, rde-1 mutant and JU1580
565	F26D11.13		Sarkies Genome Research 2013	MA in N2, rde-1 mutant and JU1580
566	F59E11.7		Sarkies Genome Research 2013	MA in N2, rde-1 mutant and JU1580
567	W02C12.2		Sarkies Genome Research 2013	MA in N2, rde-1 mutant and JU1580
568	C08E3.10	fbxa-158	Sarkies Genome Research 2013	MA in N2, rde-1 mutant and JU1580
569	Y75B8A.39		Sarkies Genome Research 2013	MA in N2, rde-1 mutant and JU1580
570	Y47H10A.5		Sarkies Genome Research 2013	MA in N2, rde-1 mutant and JU1580
571	ZK512.7		Sarkies Genome Research 2013	MA in N2, rde-1 mutant and JU1580
572	Y38E10A.13	nspe-1	Sarkies Genome Research 2013	MA in N2, rde-1 mutant and JU1580
573	C05B5.8		Sarkies Genome Research 2013	MA in N2, rde-1 mutant and JU1580
574	D1044.6		Sarkies Genome Research 2013	MA in N2, rde-1 mutant and JU1580
575	K02E2.4	ins-35	Sarkies Genome Research 2013	MA in N2, rde-1 mutant and JU1580
576	F49E2.4	glb-17	Sarkies Genome Research 2013	MA in N2, rde-1 mutant and JU1580
577	F15A8.6		Sarkies Genome Research 2013	MA in N2, rde-1 mutant and JU1580
578	Y2H9A.1	mes-4	Sarkies Genome Research 2013	MA in N2, rde-1 mutant and JU1580
579	F28A12.4		Sarkies Genome Research 2013	MA in N2, rde-1 mutant and JU1580
580	ZK673.7	tnc-2	Sarkies Genome Research 2013	MA in N2, rde-1 mutant and JU1580
581	F25D1.5		Sarkies Genome Research 2013	MA in N2, rde-1 mutant and JU1580
582	C02F5.11	tsp-2	Sarkies Genome Research 2013	MA in N2, rde-1 mutant and JU1580
583	cyp-14A5		Sarkies Genome Research 2013	MA in N2, rde-1 mutant and JU1580
584	cyp-34A9		Sarkies Genome Research 2013	MA in N2, rde-1 mutant and JU1580
585	Y55B1BR.4	tag-117	Sarkies Genome Research 2013	MA in N2, rde-1 mutant and JU1580
586	cyp-13A5		Sarkies Genome Research 2013	MA in N2, rde-1 mutant and JU1580
587	B0496.8	tag-224	Sarkies Genome Research 2013	MA in N2, rde-1 mutant and JU1580
588	E02C12.5	gpa-3	Sarkies Genome Research 2013	MA in N2, rde-1 mutant and JU1580
589	C33G8.10	nhr-162	Sarkies Genome Research 2013	MA in N2, rde-1 mutant and JU1580
590	C31H2.2	dpy-8	Sarkies Genome Research 2013	MA in N2, rde-1 mutant and JU1580
591	R90.2	ttr-27	Sarkies Genome Research 2013	MA in N2, rde-1 mutant and JU1580
592	C53A5.9		Sarkies Genome Research 2013	MA in N2, rde-1 mutant and JU1580
593	F22B7.4	fip-1	Sarkies Genome Research 2013	MA in N2, rde-1 mutant and JU1580
594	C23H4.6		Sarkies Genome Research 2013	MA in N2, rde-1 mutant and JU1580
595	C02F5.8	tsp-1	Sarkies Genome Research 2013	MA in N2, rde-1 mutant and JU1580
596	ZK154.3	mec-7	Sarkies Genome Research 2013	MA in N2, rde-1 mutant and JU1580
597	R08E3.1		Sarkies Genome Research 2013	MA in N2, rde-1 mutant and JU1580
598	F48C5.1		Sarkies Genome Research 2013	MA in N2, rde-1 mutant and JU1580
599	C12C8.1	hsp-70	Sarkies Genome Research 2013	MA in N2, rde-1 mutant and JU1580
600	K08E7.7	cul-6	Sarkies Genome Research 2013	MA in N2, rde-1 mutant and JU1580
601	T06C12.13	nhr-213	Sarkies Genome Research 2013	MA in N2, rde-1 mutant and JU1580
602	F08B1.1	vhp-1	Sarkies Genome Research 2013	MA in N2, rde-1 mutant and JU1580
603	Y38H6C.8		Sarkies Genome Research 2013	MA in N2, rde-1 mutant and JU1580
604	F35B12.9		Sarkies Genome Research 2013	MA in N2, rde-1 mutant and JU1580
605	C34D1.5	zip-5	Sarkies Genome Research 2013	MA in N2, rde-1 mutant and JU1580
606	F38A6.1	pha-4	Sarkies Genome Research 2013	MA in N2, rde-1 mutant and JU1580
607	F18F11.5	drl-1	Sandoval JVI 2018	Essential host factor for successful infection, neccassary pre-replication
608	K10D2.3	cde-1	Le Pen Nature Structural and Molecular Biology 2018	cde-1 uridylates the 3'end of OrV to target it for degradation
609	Y51H4A.17	sta-1	Tanguy mBio 2017	sta-1 orchstrates viral immunity, mutants are less permissive to virus
610	B0302.1	sid-3	Tanguy mBio 2017	sid-3 is a tyrosine kniase that participates in the transcriptional regulatory network
611	T26F2.3		Tanguy mBio 2017	RNA-seq in N2
612	C32H11.10		Tanguy mBio 2017	RNA-seq in N2
613	C32H11.9		Tanguy mBio 2017	RNA-seq in N2
614	C17H1.6		Tanguy mBio 2017	RNA-seq in N2
615	C17H1.7		Tanguy mBio 2017	RNA-seq in N2
616	B0507.8		Tanguy mBio 2017	RNA-seq in N2
617	C17H1.5		Tanguy mBio 2017	RNA-seq in N2
618	C17H1.13		Tanguy mBio 2017	RNA-seq in N2
619	F22G12.1		Tanguy mBio 2017	RNA-seq in N2
620	F26F2.2		Tanguy mBio 2017	RNA-seq in N2
621	F26F2.4		Tanguy mBio 2017	RNA-seq in N2
622	T27E7.6		Tanguy mBio 2017	RNA-seq in N2
623	T08E11.1		Tanguy mBio 2017	RNA-seq in N2
624	C54D10.7b		Tanguy mBio 2017	RNA-seq in N2
625	F49E12.2		Tanguy mBio 2017	RNA-seq in N2
626	B0507.10		Tanguy mBio 2017	RNA-seq in N2
627	C43D7.5		Tanguy mBio 2017	RNA-seq in N2
628	B0284.1		Tanguy mBio 2017	RNA-seq in N2
629	Y46G5A.20		Tanguy mBio 2017	RNA-seq in N2
630	F57G4.1		Tanguy mBio 2017	RNA-seq in N2
631	ZC196.6		Tanguy mBio 2017	RNA-seq in N2
632	C17H1.3		Tanguy mBio 2017	RNA-seq in N2
633	C54D10.7a		Tanguy mBio 2017	RNA-seq in N2
634	C53A5.11		Tanguy mBio 2017	RNA-seq in N2
635	C17H1.8		Tanguy mBio 2017	RNA-seq in N2
636	F26F2.5		Tanguy mBio 2017	RNA-seq in N2
637	C17H1.9		Tanguy mBio 2017	RNA-seq in N2
638	C17H1.4		Tanguy mBio 2017	RNA-seq in N2
639	F26F2.9		Tanguy mBio 2017	RNA-seq in N2
640	Y94H6A.2		Tanguy mBio 2017	RNA-seq in N2
641	T07H3.3a		Tanguy mBio 2017	RNA-seq in N2
642	W08A12.4		Tanguy mBio 2017	RNA-seq in N2
643	C53A5.9		Tanguy mBio 2017	RNA-seq in N2
644	W03G1.7a		Tanguy mBio 2017	RNA-seq in N2
645	T07H3.3b		Tanguy mBio 2017	RNA-seq in N2
646	B0284.4		Tanguy mBio 2017	RNA-seq in N2
647	F54F3.3		Tanguy mBio 2017	RNA-seq in N2
648	F09C8.1		Tanguy mBio 2017	RNA-seq in N2
649	C35D10.14		Tanguy mBio 2017	RNA-seq in N2
650	T24E12.5		Tanguy mBio 2017	RNA-seq in N2
651	C54D10.8		Tanguy mBio 2017	RNA-seq in N2
652	B0507.6		Tanguy mBio 2017	RNA-seq in N2
653	W03G1.7b		Tanguy mBio 2017	RNA-seq in N2
654	T16G1.7		Tanguy mBio 2017	RNA-seq in N2
655	F49H6.5		Tanguy mBio 2017	RNA-seq in N2
656	F42A10.7		Tanguy mBio 2017	RNA-seq in N2
657	Y75B8A.39		Tanguy mBio 2017	RNA-seq in N2
658	F49E10.2a		Tanguy mBio 2017	RNA-seq in N2
659	F26F2.3		Tanguy mBio 2017	RNA-seq in N2
660	C43D7.4		Tanguy mBio 2017	RNA-seq in N2
661	C31B8.4		Tanguy mBio 2017	RNA-seq in N2
662	F47F6.1b		Tanguy mBio 2017	RNA-seq in N2
663	ZK218.5		Tanguy mBio 2017	RNA-seq in N2
664	F42G2.4		Tanguy mBio 2017	RNA-seq in N2
665	Y60A3A.18		Tanguy mBio 2017	RNA-seq in N2
666	F47F6.1a		Tanguy mBio 2017	RNA-seq in N2
667	C06A12.5		Tanguy mBio 2017	RNA-seq in N2
668	C16C4.4		Tanguy mBio 2017	RNA-seq in N2
669	T16A1.7		Tanguy mBio 2017	RNA-seq in N2
670	C34F6.1		Tanguy mBio 2017	RNA-seq in N2
671	C17H1.10		Tanguy mBio 2017	RNA-seq in N2
672	C09G5.6		Tanguy mBio 2017	RNA-seq in N2
673	F49E11.10		Tanguy mBio 2017	RNA-seq in N2
674	T22B7.7		Tanguy mBio 2017	RNA-seq in N2
675	W02D7.2		Tanguy mBio 2017	RNA-seq in N2
676	C50B6.7		Tanguy mBio 2017	RNA-seq in N2
677	T26C5.2		Tanguy mBio 2017	RNA-seq in N2
678	Y6E2A.5		Tanguy mBio 2017	RNA-seq in N2
679	F08G5.6		Tanguy mBio 2017	RNA-seq in N2
680	F09F3.9		Tanguy mBio 2017	RNA-seq in N2
681	Y43F8B.3a		Tanguy mBio 2017	RNA-seq in N2
682	F42C5.3		Tanguy mBio 2017	RNA-seq in N2
683	F30H5.3		Tanguy mBio 2017	RNA-seq in N2
684	C54D10.12		Tanguy mBio 2017	RNA-seq in N2
685	K04H4.2b		Tanguy mBio 2017	RNA-seq in N2
686	F42A10.6		Tanguy mBio 2017	RNA-seq in N2
687	C47A10.1		Tanguy mBio 2017	RNA-seq in N2
688	F26F2.1		Tanguy mBio 2017	RNA-seq in N2
689	Y71D11A.1		Tanguy mBio 2017	RNA-seq in N2
690	M199.4		Tanguy mBio 2017	RNA-seq in N2
691	F48A11.1		Tanguy mBio 2017	RNA-seq in N2
692	F15D3.8		Tanguy mBio 2017	RNA-seq in N2
693	C06E8.5		Tanguy mBio 2017	RNA-seq in N2
694	Y57G11B.1		Tanguy mBio 2017	RNA-seq in N2
695	K04H4.2a		Tanguy mBio 2017	RNA-seq in N2
696	T19C9.8		Tanguy mBio 2017	RNA-seq in N2
697	Y65B4BL.1		Tanguy mBio 2017	RNA-seq in N2
698	F43G9.6a		Tanguy mBio 2017	RNA-seq in N2
699	K02D7.5		Tanguy mBio 2017	RNA-seq in N2
700	Y54F10AM.2b		Tanguy mBio 2017	RNA-seq in N2
701	B0205.13		Tanguy mBio 2017	RNA-seq in N2
702	F18C5.5		Tanguy mBio 2017	RNA-seq in N2
703	Y46G5A.10		Tanguy mBio 2017	RNA-seq in N2
704	T12B5.2		Tanguy mBio 2017	RNA-seq in N2
705	F38A1.5		Tanguy mBio 2017	RNA-seq in N2
706	K01A2.4		Tanguy mBio 2017	RNA-seq in N2
707	C01G12.8		Tanguy mBio 2017	RNA-seq in N2
708	Y65B4BR.3		Tanguy mBio 2017	RNA-seq in N2
709	F23H12.5		Tanguy mBio 2017	RNA-seq in N2
710	Y38E10A.13		Tanguy mBio 2017	RNA-seq in N2
711	F35E12.7a		Tanguy mBio 2017	RNA-seq in N2
712	F09B12.1b		Tanguy mBio 2017	RNA-seq in N2
713	C10F3.2		Tanguy mBio 2017	RNA-seq in N2
714	C23H4.6		Tanguy mBio 2017	RNA-seq in N2
715	R52.8		Tanguy mBio 2017	RNA-seq in N2
716	M03E7.4		Tanguy mBio 2017	RNA-seq in N2
717	ZK757.3b		Tanguy mBio 2017	RNA-seq in N2
718	Y110A2AL.8b		Tanguy mBio 2017	RNA-seq in N2
719	C16C4.5		Tanguy mBio 2017	RNA-seq in N2
720	C37C3.6c		Tanguy mBio 2017	RNA-seq in N2
721	E04D5.3		Tanguy mBio 2017	RNA-seq in N2
722	F47D12.7		Tanguy mBio 2017	RNA-seq in N2
723	F22E5.1		Tanguy mBio 2017	RNA-seq in N2
724	F29C12.1b		Tanguy mBio 2017	RNA-seq in N2
725	C37C3.6b		Tanguy mBio 2017	RNA-seq in N2
726	Y48E1B.8		Tanguy mBio 2017	RNA-seq in N2
727	CER6-I_CE		Tanguy mBio 2017	RNA-seq in N2
728	F47B8.11		Tanguy mBio 2017	RNA-seq in N2
729	K07E8.3		Tanguy mBio 2017	RNA-seq in N2
730	Y102A11A.9		Tanguy mBio 2017	RNA-seq in N2
731	W07A12.6		Tanguy mBio 2017	RNA-seq in N2
732	F40F4.6		Tanguy mBio 2017	RNA-seq in N2
733	Y58A7A.5		Tanguy mBio 2017	RNA-seq in N2
734	F47C12.1		Tanguy mBio 2017	RNA-seq in N2
735	F35D11.2b		Tanguy mBio 2017	RNA-seq in N2
736	H42K12.3		Tanguy mBio 2017	RNA-seq in N2
737	K08E7.5a		Tanguy mBio 2017	RNA-seq in N2
738	T03D3.5		Tanguy mBio 2017	RNA-seq in N2
739	F15B10.2	drh-1	Sowa JVI 2019	Mutant screen, RT-qPCR on IPR genes, screen reporter strain pals-5::GFP	drh-1 is necessary for antiviral IPR, but not other IPR types
741	D2005.5	drh-3	in	Mutant screen, RT-qPCR on IPR genes, screen reporter strain pals-5::GFP
742	T20G5.11	rde-4	Sowa JVI 2019	Mutant screen, RT-qPCR on IPR genes, screen reporter strain pals-5::GFP
743	K08H10.7	rde-1	Sowa JVI 2019	Mutant screen, RT-qPCR on IPR genes, screen reporter strain pals-5::GFP
744			Frèzal JVI 2019	Sampling Caenorhabditis viruses in nature
745	pals-22		Reddy Plos Pathogens 2019	Mutant screens, RT-qPCR on IPR genes, screen reporter strain pals-5::GFP, phenotyping growth	pals-22/pals-25 balance IPR and chil gene expression upon infection woth microsporidia, virus or oomycete versus growth
746	pals-25		Reddy Plos Pathogens 2019	Mutant screens, RT-qPCR on IPR genes, screen reporter strain pals-5::GFP, phenotyping growth	pals-22/pals-25 balance IPR and chil gene expression upon infection woth microsporidia, virus or oomycete versus growth
