## Supplementary table S2 for "Balancing selection of the Intracellular Pathogen Response in natural *Caenorhabditis elegans* populations"

### Sheet: haplotypes and TD per pals
pals_number	gene_sequence_name	gene_public_name	gene_chromosome	gene_bp	Conserved	Haplotypes	Upregulated upon infection	Tajima.D
pals-1	F15D3.8	F15D3.8	I	11579848	yes	1	yes	-1.23819
pals-2	C17H1.3	C17H1.3	I	13104242	no	2	yes	-0.923223
pals-3	C17H1.4	C17H1.4	I	13110405	no	2	yes	-1.22576
pals-4	C17H1.5	C17H1.5	I	13113476	yes	1	yes	-2.17861
pals-5	C17H1.6	C17H1.6	I	13130797	yes	1	yes	-2.14087
pals-6	C17H1.7	C17H1.7	I	13136456	yes	1	yes	-2.30531
pals-7	C17H1.8	C17H1.8	I	13128459	no	3	yes	-1.79834
pals-8	C17H1.9	C17H1.9	I	13121081	yes	1	yes	-1.91044
pals-9	C17H1.10	C17H1.10	I	13133627	yes	1	yes	-1.70382
pals-10	C17H1.11	C17H1.11	I	13107140	yes	2	no	-1.32359
pals-11	C17H1.13	C17H1.13	I	13124070	no		yes	-1.9841
pals-12	C17H1.14	C17H1.14	I	13107481	no	2	yes	-0.827917
pals-13	Y26D4A.8	Y26D4A.8	I	13083309	no	2		-1.17775
pals-14	F22G12.1	F22G12.1	I	13139121	yes	1	yes	-2.24544
pals-16	Y82E9BR.4	Y82E9BR.4	III	1398164	no	3	yes	-0.668473
pals-17	Y82E9BR.13	Y82E9BR.13	III	1390444	no	2		0.0949324
pals-18	Y82E9BR.21	Y82E9BR.21	III	1404784	no	3	yes	1.95832
pals-19	Y82E9BR.23	Y82E9BR.23	III	1401958	no	2		0.738779
pals-20	Y82E9BR.25	Y82E9BR.25	III	1387449	no	3		-1.31295
pals-22	C29F9.1	C29F9.1	III	132424	no	3		-0.137313
pals-23	C29F9.3	C29F9.3	III	124774	no			-0.35731
pals-24	C29F9.4	C29F9.4	III	120491	no	2		-0.519131
pals-25	T17A3.2	T17A3.2	III	134493	no	3		-0.325287
pals-27	B0284.2	B0284.2	III	4381711	no	2	yes	-1.4633
pals-28	B0284.4	B0284.4	III	4384759	yes	1	yes	-1.90974
pals-29	T27E7.6	T27E7.6	IV	14539653	no	2	yes	-1.70867
pals-30	Y57G11B.1	Y57G11B.1	IV	14549799	no	2	yes	4.79939
pals-31	F48G7.2	F48G7.2	V	636588	no		yes	-0.316911
pals-32	C31B8.4	C31B8.4	V	2896635	no		yes	-0.42614
pals-33	W08A12.4	W08A12.4	V	3673903	no		yes	-2.38897
pals-36	C54D10.12	C54D10.12	V	12434342	yes		yes	-0.735451
pals-37	C54D10.14	C54D10.14	V	12437480	no	3	yes	-1.25931
pals-38	C54D10.8	C54D10.8	V	12445143	no	2	yes	-0.814928
pals-39	C54D10.7	dct-3	V	12441646	no	2	yes	-0.317259
