## Supplementary table S3 for "Balancing selection of the Intracellular Pathogen Response in natural *Caenorhabditis elegans* populations"

### Sheet: pals-22 pals-25 haplotype CeNDR
strain	pals22	pals25	haplotype
CB4856	CB4856	CB4856	CB4856-CB4856
CX11276	CB4856	CB4856	CB4856-CB4856
ECA191	CB4856	CB4856	CB4856-CB4856
ECA36	CB4856	CB4856	CB4856-CB4856
ECA363	CB4856	CB4856	CB4856-CB4856
ECA396	CB4856	CB4856	CB4856-CB4856
ECA705	CB4856	CB4856	CB4856-CB4856
ECA722	CB4856	CB4856	CB4856-CB4856
ECA741	CB4856	CB4856	CB4856-CB4856
ECA743	CB4856	CB4856	CB4856-CB4856
ECA745	CB4856	CB4856	CB4856-CB4856
JU1400	CB4856	CB4856	CB4856-CB4856
JU2316	CB4856	CB4856	CB4856-CB4856
JU2464	CB4856	CB4856	CB4856-CB4856
JU2526	CB4856	CB4856	CB4856-CB4856
JU2878	CB4856	CB4856	CB4856-CB4856
JU3224	CB4856	CB4856	CB4856-CB4856
JU3226	CB4856	CB4856	CB4856-CB4856
JU3228	CB4856	CB4856	CB4856-CB4856
MY1	CB4856	CB4856	CB4856-CB4856
MY10	CB4856	CB4856	CB4856-CB4856
NIC1	CB4856	CB4856	CB4856-CB4856
NIC251	CB4856	CB4856	CB4856-CB4856
NIC260	CB4856	CB4856	CB4856-CB4856
NIC265	CB4856	CB4856	CB4856-CB4856
QG2841	CB4856	CB4856	CB4856-CB4856
QW947	CB4856	CB4856	CB4856-CB4856
QX1211	CB4856	CB4856	CB4856-CB4856
QX1794	CB4856	CB4856	CB4856-CB4856
XZ1514	CB4856	CB4856	CB4856-CB4856
XZ1516	CB4856	CB4856	CB4856-CB4856
CX11315	CB4856	CX11315	CB4856-CX11315
AB1	N2	N2	N2-N2
CB4854	N2	N2	N2-N2
CB4857	N2	N2	N2-N2
CX11254	N2	N2	N2-N2
DL200	N2	N2	N2-N2
DL226	N2	N2	N2-N2
DL238	N2	N2	N2-N2
ED3005	N2	N2	N2-N2
ED3011	N2	N2	N2-N2
ED3048	N2	N2	N2-N2
EG4347	N2	N2	N2-N2
JU1212	N2	N2	N2-N2
JU1246	N2	N2	N2-N2
JU1568	N2	N2	N2-N2
JU1652	N2	N2	N2-N2
JU2016	N2	N2	N2-N2
JU2513	N2	N2	N2-N2
JU2522	N2	N2	N2-N2
JU258	N2	N2	N2-N2
JU2586	N2	N2	N2-N2
JU2587	N2	N2	N2-N2
JU360	N2	N2	N2-N2
JU367	N2	N2	N2-N2
JU393	N2	N2	N2-N2
JU397	N2	N2	N2-N2
JU778	N2	N2	N2-N2
JU830	N2	N2	N2-N2
JU847	N2	N2	N2-N2
MY2530	N2	N2	N2-N2
MY518	N2	N2	N2-N2
N2	N2	N2	N2-N2
NIC166	N2	N2	N2-N2
NIC195	N2	N2	N2-N2
NIC199	N2	N2	N2-N2
NIC207	N2	N2	N2-N2
NIC236	N2	N2	N2-N2
NIC258	N2	N2	N2-N2
NIC271	N2	N2	N2-N2
QG557	N2	N2	N2-N2
CX11307	WN2002	WN2002	WN2002-WN2002
EG4725	WN2002	WN2002	WN2002-WN2002
GXW1	WN2002	WN2002	WN2002-WN2002
JU1088	WN2002	WN2002	WN2002-WN2002
JU2841	WN2002	WN2002	WN2002-WN2002
JU3134	WN2002	WN2002	WN2002-WN2002
JU3135	WN2002	WN2002	WN2002-WN2002
JU3144	WN2002	WN2002	WN2002-WN2002
JU3166	WN2002	WN2002	WN2002-WN2002
JU3167	WN2002	WN2002	WN2002-WN2002
JU3225	WN2002	WN2002	WN2002-WN2002
JU3280	WN2002	WN2002	WN2002-WN2002
JU3282	WN2002	WN2002	WN2002-WN2002
MY2453	WN2002	WN2002	WN2002-WN2002
MY2585	WN2002	WN2002	WN2002-WN2002
MY2693	WN2002	WN2002	WN2002-WN2002
MY2713	WN2002	WN2002	WN2002-WN2002
MY2741	WN2002	WN2002	WN2002-WN2002
NIC275	WN2002	WN2002	WN2002-WN2002
PB303	WN2002	WN2002	WN2002-WN2002
QG2875	WN2002	WN2002	WN2002-WN2002
QG536	WN2002	WN2002	WN2002-WN2002
RC301	WN2002	WN2002	WN2002-WN2002
WN2002	WN2002	WN2002	WN2002-WN2002
ECA742	N2	CB4856	N2-CB4856
ECA640	N2	CX11315	N2-CX11315
ECA923	N2	CX11315	N2-CX11315
MY2147	N2	CX11315	N2-CX11315
ECA701	N2	ECA701	N2-ECA701
ECA740	N2	N2	N2-N2
BRC20067	N2	N2	N2-N2
BRC20263	N2	N2	N2-N2
CB4851	N2	N2	N2-N2
CB4852	N2	N2	N2-N2
CB4853	N2	N2	N2-N2
CB4855	N2	N2	N2-N2
CB4858	N2	N2	N2-N2
CB4932	N2	N2	N2-N2
CX11262	N2	N2	N2-N2
CX11264	N2	N2	N2-N2
CX11271	N2	N2	N2-N2
CX11285	N2	N2	N2-N2
CX11292	N2	N2	N2-N2
CX11314	N2	N2	N2-N2
ECA189	N2	N2	N2-N2
ECA252	N2	N2	N2-N2
ECA347	N2	N2	N2-N2
ECA348	N2	N2	N2-N2
ECA349	N2	N2	N2-N2
ECA369	N2	N2	N2-N2
ECA372	N2	N2	N2-N2
ECA592	N2	N2	N2-N2
ECA593	N2	N2	N2-N2
ECA594	N2	N2	N2-N2
ECA703	N2	N2	N2-N2
ECA706	N2	N2	N2-N2
ECA710	N2	N2	N2-N2
ECA712	N2	N2	N2-N2
ECA723	N2	N2	N2-N2
ECA724	N2	N2	N2-N2
ECA730	N2	N2	N2-N2
ECA732	N2	N2	N2-N2
ECA733	N2	N2	N2-N2
ECA738	N2	N2	N2-N2
ECA744	N2	N2	N2-N2
ECA746	N2	N2	N2-N2
ECA760	N2	N2	N2-N2
ECA768	N2	N2	N2-N2
ECA777	N2	N2	N2-N2
ECA778	N2	N2	N2-N2
ECA807	N2	N2	N2-N2
ECA812	N2	N2	N2-N2
ECA928	N2	N2	N2-N2
ECA930	N2	N2	N2-N2
ED3012	N2	N2	N2-N2
ED3017	N2	N2	N2-N2
ED3040	N2	N2	N2-N2
ED3046	N2	N2	N2-N2
ED3049	N2	N2	N2-N2
ED3052	N2	N2	N2-N2
ED3073	N2	N2	N2-N2
ED3077	N2	N2	N2-N2
EG4349	N2	N2	N2-N2
EG4724	N2	N2	N2-N2
EG4946	N2	N2	N2-N2
JT11398	N2	N2	N2-N2
JU1172	N2	N2	N2-N2
JU1200	N2	N2	N2-N2
JU1213	N2	N2	N2-N2
JU1242	N2	N2	N2-N2
JU1249	N2	N2	N2-N2
JU1395	N2	N2	N2-N2
JU1409	N2	N2	N2-N2
JU1440	N2	N2	N2-N2
JU1491	N2	N2	N2-N2
JU1530	N2	N2	N2-N2
JU1543	N2	N2	N2-N2
JU1580	N2	N2	N2-N2
JU1581	N2	N2	N2-N2
JU1586	N2	N2	N2-N2
JU1666	N2	N2	N2-N2
JU1792	N2	N2	N2-N2
JU1793	N2	N2	N2-N2
JU1808	N2	N2	N2-N2
JU1896	N2	N2	N2-N2
JU1934	N2	N2	N2-N2
JU2001	N2	N2	N2-N2
JU2007	N2	N2	N2-N2
JU2017	N2	N2	N2-N2
JU2106	N2	N2	N2-N2
JU2131	N2	N2	N2-N2
JU2141	N2	N2	N2-N2
JU2234	N2	N2	N2-N2
JU2250	N2	N2	N2-N2
JU2257	N2	N2	N2-N2
JU2466	N2	N2	N2-N2
JU2478	N2	N2	N2-N2
JU2519	N2	N2	N2-N2
JU2534	N2	N2	N2-N2
JU2565	N2	N2	N2-N2
JU2566	N2	N2	N2-N2
JU2570	N2	N2	N2-N2
JU2572	N2	N2	N2-N2
JU2575	N2	N2	N2-N2
JU2576	N2	N2	N2-N2
JU2578	N2	N2	N2-N2
JU2581	N2	N2	N2-N2
JU2592	N2	N2	N2-N2
JU2593	N2	N2	N2-N2
JU2600	N2	N2	N2-N2
JU2610	N2	N2	N2-N2
JU2619	N2	N2	N2-N2
JU2800	N2	N2	N2-N2
JU2811	N2	N2	N2-N2
JU2825	N2	N2	N2-N2
JU2829	N2	N2	N2-N2
JU2838	N2	N2	N2-N2
JU2853	N2	N2	N2-N2
JU2862	N2	N2	N2-N2
JU2866	N2	N2	N2-N2
JU2879	N2	N2	N2-N2
JU2906	N2	N2	N2-N2
JU2907	N2	N2	N2-N2
JU310	N2	N2	N2-N2
JU311	N2	N2	N2-N2
JU3125	N2	N2	N2-N2
JU3127	N2	N2	N2-N2
JU3128	N2	N2	N2-N2
JU3132	N2	N2	N2-N2
JU3137	N2	N2	N2-N2
JU3140	N2	N2	N2-N2
JU3141	N2	N2	N2-N2
JU3169	N2	N2	N2-N2
JU323	N2	N2	N2-N2
JU3291	N2	N2	N2-N2
JU346	N2	N2	N2-N2
JU394	N2	N2	N2-N2
JU406	N2	N2	N2-N2
JU440	N2	N2	N2-N2
JU561	N2	N2	N2-N2
JU642	N2	N2	N2-N2
JU751	N2	N2	N2-N2
JU774	N2	N2	N2-N2
JU775	N2	N2	N2-N2
JU782	N2	N2	N2-N2
JU792	N2	N2	N2-N2
KR314	N2	N2	N2-N2
LKC34	N2	N2	N2-N2
LSJ1	N2	N2	N2-N2
MY16	N2	N2	N2-N2
MY18	N2	N2	N2-N2
MY2212	N2	N2	N2-N2
MY23	N2	N2	N2-N2
MY2535	N2	N2	N2-N2
MY2573	N2	N2	N2-N2
MY679	N2	N2	N2-N2
MY772	N2	N2	N2-N2
MY795	N2	N2	N2-N2
MY920	N2	N2	N2-N2
NIC1049	N2	N2	N2-N2
NIC1107	N2	N2	N2-N2
NIC1119	N2	N2	N2-N2
NIC2	N2	N2	N2-N2
NIC231	N2	N2	N2-N2
NIC242	N2	N2	N2-N2
NIC252	N2	N2	N2-N2
NIC255	N2	N2	N2-N2
NIC256	N2	N2	N2-N2
NIC259	N2	N2	N2-N2
NIC261	N2	N2	N2-N2
NIC262	N2	N2	N2-N2
NIC266	N2	N2	N2-N2
NIC267	N2	N2	N2-N2
NIC268	N2	N2	N2-N2
NIC269	N2	N2	N2-N2
NIC272	N2	N2	N2-N2
NIC274	N2	N2	N2-N2
NIC276	N2	N2	N2-N2
NIC277	N2	N2	N2-N2
NIC3	N2	N2	N2-N2
NIC501	N2	N2	N2-N2
NIC511	N2	N2	N2-N2
NIC513	N2	N2	N2-N2
NIC514	N2	N2	N2-N2
NIC515	N2	N2	N2-N2
NIC522	N2	N2	N2-N2
NIC523	N2	N2	N2-N2
NIC526	N2	N2	N2-N2
NIC527	N2	N2	N2-N2
NIC528	N2	N2	N2-N2
NIC529	N2	N2	N2-N2
PB306	N2	N2	N2-N2
PS2025	N2	N2	N2-N2
PX179	N2	N2	N2-N2
QG2075	N2	N2	N2-N2
QG2811	N2	N2	N2-N2
QG2813	N2	N2	N2-N2
QG2818	N2	N2	N2-N2
QG2823	N2	N2	N2-N2
QG2824	N2	N2	N2-N2
QG2825	N2	N2	N2-N2
QG2827	N2	N2	N2-N2
QG2828	N2	N2	N2-N2
QG2832	N2	N2	N2-N2
QG2835	N2	N2	N2-N2
QG2836	N2	N2	N2-N2
QG2837	N2	N2	N2-N2
QG2838	N2	N2	N2-N2
QG2843	N2	N2	N2-N2
QG2846	N2	N2	N2-N2
QG2850	N2	N2	N2-N2
QG2854	N2	N2	N2-N2
QG2855	N2	N2	N2-N2
QG2857	N2	N2	N2-N2
QG2873	N2	N2	N2-N2
QG2874	N2	N2	N2-N2
QG2877	N2	N2	N2-N2
QG2932	N2	N2	N2-N2
QG556	N2	N2	N2-N2
QX1212	N2	N2	N2-N2
QX1233	N2	N2	N2-N2
QX1791	N2	N2	N2-N2
QX1792	N2	N2	N2-N2
QX1793	N2	N2	N2-N2
WN2001	N2	N2	N2-N2
WN2033	N2	N2	N2-N2
WN2050	N2	N2	N2-N2
WN2063	N2	N2	N2-N2
WN2064	N2	N2	N2-N2
WN2066	N2	N2	N2-N2
XZ1513	N2	N2	N2-N2
XZ1515	N2	N2	N2-N2
XZ1672	N2	N2	N2-N2
XZ1734	N2	N2	N2-N2
XZ1735	N2	N2	N2-N2
XZ1756	N2	N2	N2-N2
XZ2018	N2	N2	N2-N2
XZ2019	N2	N2	N2-N2
XZ2020	N2	N2	N2-N2
