## Supplementary table S4 for "Balancing selection of the Intracellular Pathogen Response in natural *Caenorhabditis elegans* populations"

### Sheet: FISH and GFP signal nematodes
Strain	Assay	Biological replicates	Total amount of nematodes	Red fluorescent (OrV RNA1.1) nematodes	Green fluorescent (pals-5) nematodes	Green fluorescent (F26F2.1) nematodes	Nematodes showing both green and red fluorescence		IPR signal (%)	Infection signal (%)
N2	Liquid exposure OrV	8	2172	10	0	0	0		NA	0.460405
CB4856	Liquid exposure OrV	8	2235	4	0	0	0		NA	0.178971
ERT054	Plate exposure OrV	3	183	20	79	0	13		43.1694	10.929
ERT071	Plate exposure OrV	3	224	5	0	97	4		43.3036	2.23214
JU1580	Plate exposure OrV	1	65	30	0	0	0		NA	46.1538
